# Functional Characterization of Myeloid Neoplasm-associated DDX41 Variants Reveals Pathogenic Interaction with Acquired Hotspot Mutation

**DOI:** 10.64898/2026.05.27.727893

**Authors:** Julianna S. Fisher, Emily Stepanchick, Andrew Wilson, Junichiro Kida, Mike Adam, Mariela V. Perez Otero, Talha Badar, Yael Kusne, Alejandro Ferrer, Mrinal M. Patnaik, Timothy M. Chlon

## Abstract

Germline variants in *DDX41* are the most frequent genetic predisposition to adult hematologic malignancies. The most common variants are truncating, implicating loss of function in the pathogenesis. However, non-truncating variants account for 30-40% of cases, and their impact on essential *DDX41* functions remains unknown. We utilized a genetic complementation assay to assess the functionality of 10 recurrent germline non-truncating variants of DDX41. All variants restored viability to *Ddx41*-deficient hematopoietic progenitor cells at exogenous expression levels. In contrast, the hotspot mutant p.R525H, which is somatically acquired at disease onset in >50% of patients, failed to restore viability. CRISPR-based modeling in cell lines and mice revealed heterogeneity: some variants were non-functional at endogenous expression levels whereas others maintained complete functionality, supporting normal cell proliferation and even lifelong hematopoiesis in a homozygous setting. Notably, co-expression of p.R525H with some variants caused impaired hematopoietic progenitor cell viability, indicating a dominant-negative effect of p.R525H. In contrast, other variants, all classified as variants of unknown significance, were unaffected by the presence of p.R525H. A screen of 100 disease-associated variants confirmed that many non-truncating germline variants are susceptible to p.R525H-mediated dominant-negative effects, whereas wild-type DDX41 is not. These findings indicate that *DDX41* variant curation is complicated by variable effects on functionality and variant-specific interactions with somatically-acquired *DDX41* mutations. The dominant-negative effect of p.R525H provides a mechanistic basis for the conclusion of recent patient cohort analyses that co-occurrence with a somatic hotspot mutation is a reliable indicator of DDX41-driven disease in carriers of non-truncating variants.
