## Supplementary material for "Functional Characterization of Myeloid Neoplasm-associated DDX41 Variants Reveals Pathogenic Interaction with Acquired Hotspot Mutation": Oligo sequences

### Sheet: Sheet1
Mouse qPCR Primers
Primer Name	Sequence (5' to 3')	Purpose
mSnora7a F	tcgcgtctggagagtagcta	gene expression
mSnora7a R	tccaatcaccagctaccgag	gene expression
mSnora7a-Rpl32ex2 F	TCCATTCCCAGTTTGCTCGG	qPCR for snoRNA processing at the mRpl32-Snora7a locus
Rpl32ex2 R	ACGATCTTGGGCTTCACCAG	qPCR for snoRNA processing at the mRpl32-Snora7a locus
mActb F	tactgctctggctcctagca	gene expression
mActb R	actcctgcttgctgatccac	gene expression
mGAPDH F	ACTCAAGATTGTCAGCAATGCATCCTGC	gene expression
mGAPDH R	ATGAGCCCTTCCACAATGCCAAAGTTG	gene expression
Oligos for MOLM13 CRISPR
hDDX41 M155I donor oligo	/Alt-R-HDR1/T*G* TGG TAT TTC TTC CGC ACG CGC TCA TGT CGC TCT TCA GAT ATG CTC AGC ACA TAA CAG GGT GGA GTC CAG CTG TGG ATG GGT AAC AGG GAT C*A*A /Alt-R-HDR2/
hDDX41 P258L donor oligo	/Alt-R-HDR1/C*C* AGG CCA GCC TAT CTT ACC GAG GGA CAG ATG ATG AGG CCG TAG AGC CCC TCG CGC TTT GAG AAG GGT AAC CTC TTC TCT TGT* T*C/Alt-R-HDR2/
hDDX41 K9E donor oligo	/Alt-R-HDR1/C*C* CGC TCC CAC ACG CGC GGG GTC TCG CCT CTA TCC TAC CTC CCT TTC GGG TTC CGA CTC CTC CAT TCT TTG CTG CAC GCA TG*C* G/Alt-R-HDR2/
hDDX41 Y259C donor oligo	/Alt-R-HDR1/C*C* AGG CCA GCC TAT CTT ACC GAG GGG CAG ATG ATG AGG CCA CAG GGC CCC TCG CGC TTT GAG AAG GGT AAC CTC TTC TCT* T*G/Alt-R-HDR2/
hDDX41 R219H donor oligo	/Alt-R-HDR1/C*A* CCA GTG TCT TGC CTG AAC CCG TGA AAG CGA TGC CTA TCA TAT CAT GTC CAG ATA GAC TGT TGG GAG AGG ATG ACC CGA GGG CCA* A*T/Alt-R-HDR2/
hDDX41 R164W donor oligo	/Alt-R-HDR1/G*C* TCT TGA TGG GTG GTG GGA TAC CGT CTC CCT CCA CCA GAA TAT GGT ATT TCT TCC ACA CGC GCT CAT GTC GCT CTT CAG ACA TGC TCA GAA CAT* A*A/Alt-R-HDR2/
hDDX41 G173R donor oligo	/Alt-R-HDR1/T*C* ATT TCC TTG AAG CTC TTG ATG GGT GGT GGG ATA CCG TCT CGC TCG ACC AGG ATG TGG TAT TTC TTC CGC ACG CGC TCA TGT CG*C* T/Alt-R-HDR2/
hDDX41 Y33H donor oligo	/Alt-R-HDR1/C*C* AGT AGC TGC CGG CGC TGC CGT AAC GGC ACA TAG GGC ACG TGG TCC TCA TCA TCC TCA TCT TCC GCC TCG GAG CGG CTT CCT CCG GCA* G*G/Alt-R-HDR2/
hDDX41 I396T donor oligo	/Alt-R-HDR1/C*T* GGA TGA CAT CCA GGC TGG CAG CCC CAG CGC GCG CCA CAT TGG TGG TCA CAG GCT TTA CAA GGG CAC TCT TAG CAA AGT TC*T* G/Alt-R-HDR2/
hDDX41 K331del donor oligo	/Alt-R-HDR1/C*G* TCC AGG GCC AGG TAG CGA CAG ATG TCT AGG CTG ACC ATC TTC TGC AGC AAA TCC ATG AGG CGC CCC GGG GTG GCC A*C*C /Alt-R-HDR2/
sgRNA for MOLM13 CRISPR
hDDX41 M155H	gacaugcucagaacauaacg
hDDX41 P258L -1	gggcagaugaugaguccaua
hDDX41 P258L -2	uacccuucucaaagcgcgag
hDDX41 P258L -3	ucaaagcgcgaggggcccua
hDDX41 K9E	cucucuccuaccuuccguuc
hDDX41 Y259C	gggcagaugaugaguccaua
hDDX41 R219H	cuaucuggccgugacaugau
hDDX41 R164W -1	cgucucccuccaccaggaug
hDDX41 R164W - 2	aagagcgacaugagcgcgug
hDDX41 G173R	aaauaccacauccuggugga
hDDX41 Y33H	ggcggaagaugaggacgacg
hDDX41 K331del	ggauuugcugcagaagaaga
hDDX41 I396T	aagccugugaccaucaaugu
Genotyping Primers
G173R KI F	CCACCATACTCTACCGTGTTGC	Genotyping G173R mice
G173R KI R	CTTCCTATCTCCAACTCTCCATTC	Genotyping G173R mice
Y259C KI F	GCCAGTCCTGAAGCTGTCCTC	Genotyping Y259C mice
Y259C KI R	ACGGCAGTAATACTCCAGGATGC	Genotyping Y259C mice
I396T KI F	ACTCTGCTCTTCAGTGCCACC	Genotyping I396T mice
I396T KI R	TCACATACTCCACCTCCTGCC	Genotyping I396T mice
SDM Primers
DDX41 K9E F	tgcgagcccgctcccgttcgggttc	Site directed mutagenesis in MA9 mouse cells
DDX41 K9E R	gaacccgaacgggagcgggctcgca	Site directed mutagenesis in MA9 mouse cells
DDX41 Y259C F	tgatgagtccacagggcccctcgcgc	Site directed mutagenesis in MA9 mouse cells
DDX41 Y259C R	gcgcgaggggccctgtggactcatca	Site directed mutagenesis in MA9 mouse cells
DDX41 R164W F	gatgtggtatttcttccacacgcgctcatgtcgc	Site directed mutagenesis in MA9 mouse cells
DDX41 R164W R	gcgacatgagcgcgtgtggaagaaataccacatc	Site directed mutagenesis in MA9 mouse cells
DDX41 Q52fs F	agaagctgctgcagacgaagacgcaaggg	Site directed mutagenesis in MA9 mouse cells
DDX41 Q52fs R	cccttgcgtcttcgtctgcagcagcttct	Site directed mutagenesis in MA9 mouse cells
DDX41 I396T F	cgcgccccacattggtggtcacaggcttt	Site directed mutagenesis in MA9 mouse cells
DDX41 I396T R	aaagcctgtgaccaccaatgtggggcgcg	Site directed mutagenesis in MA9 mouse cells
DDX41 Y33H F	cacatagggcacgtggtcctcgtcgtcct	Site directed mutagenesis in MA9 mouse cells
DDX41 Y33H R	aggacgacgaggaccacgtgccctatgtg	Site directed mutagenesis in MA9 mouse cells
DDX41 R219H F	cgatgcctatcatgtcatggccagatagaatggtg	Site directed mutagenesis in MA9 mouse cells
DDX41 R219H R	caccattctatctggccatgacatgataggcatcg	Site directed mutagenesis in MA9 mouse cells
DDX41 P258L F	atgatgagtccatagagcccctcgcgctttg	Site directed mutagenesis in MA9 mouse cells
DDX41 P258L R	caaagcgcgaggggctctatggactcatcat	Site directed mutagenesis in MA9 mouse cells
DDX41 D140fs F	gggcattacgtatgatggatgaccccatcaaaaccagc	Site directed mutagenesis in MA9 mouse cells
DDX41 D140fs R	gctggttttgatggggtcatccatcatacgtaatgccc	Site directed mutagenesis in MA9 mouse cells
DDX41 G173R F	gtgggataccgtctctctccaccaggatgtg	Site directed mutagenesis in MA9 mouse cells
DDX41G173R R	cacatcctggtggagagagacggtatcccac	Site directed mutagenesis in MA9 mouse cells
DDX41 R525H F	gtgtttcccgagtgcccggtgcggc	Site directed mutagenesis in MA9 mouse cells
DDX41 R525H R	gccgcaccgggcactcgggaaacac	Site directed mutagenesis in MA9 mouse cells
DDX41 M155I F	catgtcgctcttcagatatgctcagaacataacgg	Site directed mutagenesis in MA9 mouse cells
DDX41 M155I R	ccgttatgttctgagcatatctgaagagcgacatg	Site directed mutagenesis in MA9 mouse cells
Sequencing Primers
MSCV F	CCCTTGAACCTCCTCGTTCGACC	sequencing MSCV plasmids
DDX41 Seq 1	GCGCAAAGAGTCTGCCA	sequencing hDDX41 SDM
DDX41 Seq 2	CTGGCCGTGACATGATAGG	sequencing hDDX41 SDM
DDX41 Seq 3	AGCCTAGACATCTGTCGCTACC	sequencing hDDX41 SDM
DDX41 Seq 4	GTACCTGCTGCTCAAGGGG	sequencing hDDX41 SDM
DDX41 Seq 5	ATTGCGGGGATGAGTCC	sequencing hDDX41 SDM
hDDX41 exon8 F	GAGTGTGGACTGTGGACCTG	sequencing Y259C, P258L, and K331del CRISPR mutants in human cells
hDDX41 exon8 R	GTACTCCAGGATGCCATGGG	sequencing Y259C, P258L, and K331del CRISPR mutants in human cells
hDDX41 exon11 F	GCTCCAATCAGCTTCAGGGA	sequencing I396T CRISPR mutants in human cells
hDDX41 exon11 R	GTTGCTCAGCTTCCCCAGAC	sequencing I396T CRISPR mutants in human cells
hDDX41 exon1 F	AAGCACACGCCAGTCAGG	sequencing K9E CRISPR mutants in human cells
hDDX41 exon1 R	ATTTGTCCCTCTGCGCGAT	sequencing K9E CRISPR mutants in human cells
hDDX41 exon5 R	AGGCCAGCCTATCTTACCGA	sequencing R219H CRISPR mutants in human cells
hDDX41 exon5 F	GCAATGGCTAGGTGTCCTTC	sequencing R219H CRISPR mutants in human cells
hDDX41 exon4 R	AATGCAGATGTGGCTGAGCT	sequencing M155I, R164W, and G173R CRISPR mutants in human cells
hDDX41 exon4 F	TCTGCAGTTGCCCTTGCTTA	sequencing M155I, R164W, and G173R CRISPR mutants in human cells
hDDX41 exon2 F	TCACTCCTCAGACTGCCCTC	sequencing Y33H CRISPR mutants in human cells
hDDX41 exon2 R	AGGTAGGAGAGAGGCGAGAC	sequencing K9E CRISPR mutants in human cells
sgRNA for C57BL/6J CRISPR
mDDX41 I396T	AAGCCTGTCACCATCAATGTGGG
mDDX41 G173R	CACATCCTGGTGGAGGGCGATGG
mDDX41 Y259C	GGGCAGATGATGAGCCCATAAGG
Donor Oligo for C57BL/6J CRISPR
I396T donor oligo	TTGGTAAAGCCTGTCACCACCAACGTTGGTCGTGCT
Y259C donor oligo	TATCACATCCTGGTCGAGCGGGATGGTATCCCGCCA
G173R donor oligo	CGAGAGGGGCCTTGTGGGCTCATCATCTGC
Variant Library Sequencing
P7 Forward Primer	CAAGCAGAAGACGGCATACGAGATNNNNNNNNGTGACTGGAGTTCAGACGTGTGCTCTTCCGATCTCACTGACTGCCCCAAACTCGA
P5 0nt stagger	AATGATACGGCGACCACCGAGATCTACACTCTTTCCCTACACGACGCTCTTCCGATCTTTGTGGAAAGGACGAAACACCG
P5 1nt stagger	AATGATACGGCGACCACCGAGATCTACACTCTTTCCCTACACGACGCTCTTCCGATCTCTTGTGGAAAGGACGAAACACCG
P5 2nt stagger	AATGATACGGCGACCACCGAGATCTACACTCTTTCCCTACACGACGCTCTTCCGATCTGCTTGTGGAAAGGACGAAACACCG
P5 3nt stagger	AATGATACGGCGACCACCGAGATCTACACTCTTTCCCTACACGACGCTCTTCCGATCTAGCTTGTGGAAAGGACGAAACACCG
P5 4nt stagger	AATGATACGGCGACCACCGAGATCTACACTCTTTCCCTACACGACGCTCTTCCGATCTCAACTTGTGGAAAGGACGAAACACCG
P5 6nt stagger	AATGATACGGCGACCACCGAGATCTACACTCTTTCCCTACACGACGCTCTTCCGATCTTGCACCTTGTGGAAAGGACGAAACACCG
P5 7nt stagger	AATGATACGGCGACCACCGAGATCTACACTCTTTCCCTACACGACGCTCTTCCGATCTACGCAACTTGTGGAAAGGACGAAACACCG
P5 8nt stagger	AATGATACGGCGACCACCGAGATCTACACTCTTTCCCTACACGACGCTCTTCCGATCTGAAGACCCTTGTGGAAAGGACGAAACACCG
